# Low affinity DNA-binding promotes cooperative activation of natural transformation in *Vibrio cholerae*

**DOI:** 10.64898/2026.01.21.700895

**Authors:** Allison C. Hullinger, Virginia E. Callahan, Triana N. Dalia, Ankur B. Dalia

## Abstract

DNA-binding transcriptional regulators control gene expression in response to environmental cues. A subset of these proteins, called transmembrane transcriptional regulators (TTRs), directly bind DNA to regulate transcription while remaining anchored in the cytoplasmic membrane. Prior work has shown that in the presence of the polysaccharide chitin, two TTRs, TfoS and ChiS, coordinate to induce the expression of TfoR, a small RNA that is critical for natural transformation in *Vibrio cholerae*. Specifically, it was shown that ChiS recruits the P_*tfoR*_ locus to the membrane, which allows for the subsequent activation of this promoter by TfoS. However, it was also shown that increasing TfoS protein levels bypasses this coordination, allowing TfoS to activate the promoter independently. It therefore remains unclear what molecular mechanisms drive the requirement for ChiS in native conditions. Here, we show that ChiS binds P_*tfoR*_ with a higher affinity than TfoS. We hypothesized that the low affinity of TfoS for P_*tfoR*_ helps reinforce its dependence on ChiS for activation. To test this, we isolated a mutant allele of the TfoS DNA-binding domain that has a higher affinity for P_*tfoR*_. We show that this high-affinity TfoS allele promotes ChiS-independent activation of P_*tfoR*_ and dysregulates chitin-dependent phenotypes in *V. cholerae*. These results demonstrate that the relative DNA-binding affinity of these TTRs facilitates their coordination, and that this coordination is necessary for optimal *V. cholerae* fitness on chitin.

**IMPORTANCE:** DNA-binding transmembrane transcriptional regulators (TTRs) are critical for some bacterial species to properly sense and respond to their environments. Recent work highlights that pairs of TTRs can coordinate their activities to regulate gene expression, allowing them to sensitively control behaviors like virulence and horizontal gene transfer. However, the mechanisms that enable this coordination remain poorly understood. Here, we show that the relative DNA-binding affinity of paired TTRs is a critical feature that can drive their coordination.
