## Supplementary material for "Low affinity DNA-binding promotes cooperative activation of natural transformation in *Vibrio cholerae*": Dataset S1

### Sheet: Figure 1
Figure 1D
Summary Statistics
Sample	ChiS			TfoS			TfoS*
Protein concentration	Mean	Std. Deviation	Number of values	Mean	Std. Deviation	Number of values	Mean	Std. Deviation	Number of values
0	0.174222	0.0227664	3	0.0900549	0.0218524	3	0.0864718	0.0266798	3
23.4	0.182287	0.0307277	3	1.01682	1.62553	3	39.2505	2.57791	3
46.9	1.78169	1.40942	3	3.03792	5.12696	3	57.1632	9.39096	3
93.8	10.7928	9.6147	3	14.4079	6.77029	3	82.4938	4.38341	3
187.5	62.6402	21.3733	3	27.2952	12.4294	3	97.9946	3.33461	3
375	93.6489	5.88648	3	51.1944	22.0734	3	99.9258	0.0309158	3
750	99.8126	0.0213306	3	92.1262	11.0725	3	99.9212	0.040209	3
1500	99.735	0.0934328	3	99.9161	0.00818692	3	99.9135	0.0321586	3
Sigmoidal, 4PL, X is concentration	ChiS	TfoS	TfoS*
Best-fit values
Bottom	0.2175	1.111	0.6341
Top	99.42	112	102.4
IC50	163.5	377.5	35.77
HillSlope	3.704	1.73	1.447
logIC50	2.213	2.577	1.554
Span	99.2	110.9	101.8
95% CI (profile likelihood)
Bottom	-5.546 to 5.735	-8.269 to 8.836	-4.768 to 6.040
Top	93.47 to 105.9	94.80 to 160.3	98.95 to 106.3
IC50	144.6 to 183.2	277.9 to 718.7	30.96 to 41.25
HillSlope	n/a	n/a	1.186 to 1.749
logIC50	2.160 to 2.263	2.444 to 2.857	1.491 to 1.615

### Sheet: Figure 2
Figure 2B								Figure 2C								Figure 2D
Summary Statistics								Summary Statistics								Summary Statistics
Sample	Parent	ΔtfoS	PtfoRΔCBS	ΔtfoS PtfoRΔCBS	TfoS*	TfoS* PtfoRΔCBS		Sample	Parent	ΔtfoS	PtfoRΔCBS	ΔtfoS PtfoRΔCBS	TfoS*	TfoS* PtfoRΔCBS		Sample	Parent	ΔtfoS	PtfoRΔCBS	ΔtfoS PtfoRΔCBS	TfoS*	TfoS* PtfoRΔCBS
Number of values	3	3	3	3	3	3		Number of values	3	3	3	3	3	3		Number of values	4	4	4	4	4	4
Minimum	1.072	0.01198	0.02587	0.0151	3.666	0.4652		Minimum	0.012	1.45e-08	1.06e-08	1.19e-08	0.0265	0.000524		Minimum	1.075e-08	1.124e-08	1.111e-08	1.124e-08	5.556e-08	1.02e-08
Maximum	1.153	0.01904	0.04172	0.01874	5.253	0.4686		Maximum	0.0257	3.45e-08	1.47e-08	1.64e-08	0.0302	0.00224		Maximum	1.852e-08	2.083e-08	2.083e-08	1.961e-08	6.395e-07	2.041e-08
Range	0.081	0.00706	0.01585	0.00364	1.587	0.0034		Range	0.0137	2e-08	4.1e-09	4.5e-09	0.0037	0.001716		Range	7.766e-09	9.597e-09	9.722e-09	8.372e-09	5.84e-07	1.02e-08
Mean	1.118	0.0152	0.03469	0.01751	4.496	0.4671		Mean	0.01913	2.287e-08	1.217e-08	1.35e-08	0.02827	0.001116		Mean	1.522e-08	1.61e-08	1.503e-08	1.4e-08	2.652e-07	1.445e-08
Std. Deviation	0.04174	0.003571	0.008075	0.002087	0.796	0.001724		Std. Deviation	0.006868	1.039e-08	2.214e-09	2.516e-09	0.001856	0.0009741		Std. Deviation	3.317e-09	5.467e-09	4.127e-09	3.871e-09	2.743e-07	4.961e-09
Std. Error of Mean	0.0241	0.002061	0.004662	0.001205	0.4596	0.0009955		Std. Error of Mean	0.003965	6e-09	1.278e-09	1.453e-09	0.001071	0.0005624		Std. Error of Mean	1.659e-09	2.734e-09	2.064e-09	1.935e-09	1.371e-07	2.481e-09

### Sheet: Figure 3
Figure 3
Summary Statistics
Sample	TfoS*:TfoSWT LB			TfoS*:TfoSWT chitin
Generations of growth	Mean	Std. Deviation	Number of values	Mean	Std. Deviation	Number of values
0	1	0	1	1	0	1
14				0.453885	0.13913	3
18	1.00853	0.439443	3
26				0.133851	0.029821	3
32	0.927039	0.165244	3

### Sheet: Figure S2
Figure S2B
Summary Statistics
Sample	ChiS-FLAG	TfoS-FLAG
Number of values	3	3
Minimum	1.014	0.3159
Maximum	2.967	0.5464
Range	1.953	0.2305
Mean	2.128	0.4137
Std. Deviation	1.005	0.1191
Std. Error of Mean	0.5802	0.06879

### Sheet: Figure S5
Figure S5B				Figure S5C							Figure S5D
Summary Statistics				Summary Statistics							Summary Statistics
Sample	TfoS-FLAG	TfoS*-FLAG		Sample	Untagged TfoS	TfoS-FLAG	Untagged TfoS*	TfoS*-FLAG	ΔtfoS		Sample	Untagged TfoS	TfoS-FLAG	Untagged TfoS*	TfoS*-FLAG	ΔtfoS
Number of values	6	6		Number of values	3	3	3	3	3		Number of values	3	3	3	3	3
Minimum	0.0172	0.01573		Minimum	1.906	2.139	3.666	4.444	0.01534		Minimum	0.0253	0.0122	0.0265	0.0206	4.17e-09
Maximum	0.07244	0.1951		Maximum	2.107	2.308	5.253	4.98	0.01673		Maximum	0.0361	0.0297	0.0302	0.0313	6.67e-09
Range	0.05524	0.1793		Range	0.201	0.169	1.587	0.536	0.00139		Range	0.0108	0.0175	0.0037	0.0107	2.5e-09
Mean	0.05468	0.07596		Mean	1.987	2.211	4.496	4.684	0.01613		Mean	0.0324	0.0212	0.02827	0.02523	5.697e-09
Std. Deviation	0.01949	0.06754		Std. Deviation	0.106	0.08709	0.796	0.2723	0.0007156		Std. Deviation	0.006151	0.008761	0.001856	0.005492	1.339e-09
Std. Error of Mean	0.007959	0.02757		Std. Error of Mean	0.06121	0.05028	0.4596	0.1572	0.0004131		Std. Error of Mean	0.003551	0.005058	0.001071	0.003171	7.729e-10
